# A South American mouse morbillivirus sheds light into a clade of rodent-borne morbilliviruses

**DOI:** 10.1101/2022.03.18.484959

**Authors:** Humberto J. Debat

## Abstract

Morbilliviruses are negative sense single stranded monosegmented RNA viruses in the family *Paramyxoviridae* (order *Mononegavirales*). Morbilliviruses infect diverse mammals including humans, dogs, cats, small ruminants, seals, and cetaceans, which serve as natural hosts. Here, I report the identification and characterization of novel viruses associated with South American long-haired and olive field mice. The divergent viruses dubbed Ratón oliváceo morbillivirus (RoMV) detected in renal samples from mice collected from Chile and Argentina are characterized by an unusually large genome including long intergenic regions and the presence of an accessory protein between the F and H genes redounding in a genome architecture consisting in 3’-N-P/V/C-M-F-hp-H-L-5’. Structural and functional annotation, genetic distance and evolutionary insights suggest that RoMV is a member of a novel species within genus *Morbillivirus* tentatively dubbed South American mouse morbillivirus. Phylogenetic analysis suggests that this mouse morbillivirus is closely related to, and clusters into a monophyletic group of novel rodent-borne morbilliviruses. This subclade of divergent viruses expands the host range, redefines the genomic organization and provides insights on the evolutionary history of genus *Morbillivirus*.
