## Supplementary Table 1 for "A South American mouse morbillivirus sheds light into a clade of rodent-borne morbilliviruses"

### Sheet: SraRunTable
Supplementary Table 1. Data from each NCBI-SRA library assessed in this study. Green color highlights the primary data for the consensus sequences. Column Q indicates the total number of virus read detected in each library.
Run	Bases	BioProject	BioSample	Center Name	Experiment	Organism	ReleaseDate	Sample Name	sex	SRA Study	tissue	Ecotype	geo_loc_name_country	geo_loc_name	lat_lon	RoMV virus reads
SRR7182504	4674514724	PRJNA471316	SAMN09206862	FACULTAD DE CIENCIAS	SRX4099328	Abrothrix olivaceus	2018-05-18T00:00:00Z	PPA 350	female	SRP148420	kidney	Steppe				0
SRR7182505	5479006186	PRJNA471316	SAMN09206861	FACULTAD DE CIENCIAS	SRX4099327	Abrothrix olivaceus	2018-05-18T00:00:00Z	PPA 328	male	SRP148420	kidney	Steppe				0
SRR7182506	5485500890	PRJNA471316	SAMN09206856	FACULTAD DE CIENCIAS	SRX4099326	Abrothrix olivaceus	2018-05-18T00:00:00Z	PPA 280	female	SRP148420	kidney	Steppe				0
SRR7182507	4055642476	PRJNA471316	SAMN09206855	FACULTAD DE CIENCIAS	SRX4099325	Abrothrix olivaceus	2018-05-18T00:00:00Z	PPA 278	male	SRP148420	kidney	Steppe				2
SRR7182508	5585140016	PRJNA471316	SAMN09206854	FACULTAD DE CIENCIAS	SRX4099324	Abrothrix olivaceus	2018-05-18T00:00:00Z	GD 1490	female	SRP148420	kidney	Forest				1
SRR7182509	6008167608	PRJNA471316	SAMN09206853	FACULTAD DE CIENCIAS	SRX4099323	Abrothrix olivaceus	2018-05-18T00:00:00Z	GD 1489	male	SRP148420	kidney	Forest				0
SRR7182510	4587215778	PRJNA471316	SAMN09206860	FACULTAD DE CIENCIAS	SRX4099322	Abrothrix olivaceus	2018-05-18T00:00:00Z	PPA 315	female	SRP148420	kidney	Steppe				0
SRR7182511	4335221384	PRJNA471316	SAMN09206859	FACULTAD DE CIENCIAS	SRX4099321	Abrothrix olivaceus	2018-05-18T00:00:00Z	PPA 307	male	SRP148420	kidney	Steppe				0
SRR7182512	5223500426	PRJNA471316	SAMN09206858	FACULTAD DE CIENCIAS	SRX4099320	Abrothrix olivaceus	2018-05-18T00:00:00Z	PPA 284	female	SRP148420	kidney	Steppe				4
SRR7182513	6065529750	PRJNA471316	SAMN09206857	FACULTAD DE CIENCIAS	SRX4099319	Abrothrix olivaceus	2018-05-18T00:00:00Z	PPA 281	male	SRP148420	kidney	Steppe				0
SRR7182514	5616175902	PRJNA471316	SAMN09206865	FACULTAD DE CIENCIAS	SRX4099318	Abrothrix olivaceus	2018-05-18T00:00:00Z	PPA 450	male	SRP148420	kidney	missing				0
SRR7182515	5239926662	PRJNA471316	SAMN09206866	FACULTAD DE CIENCIAS	SRX4099317	Abrothrix olivaceus	2018-05-18T00:00:00Z	PPA 452	female	SRP148420	kidney	Steppe				2
SRR7182516	5125971998	PRJNA471316	SAMN09206863	FACULTAD DE CIENCIAS	SRX4099316	Abrothrix olivaceus	2018-05-18T00:00:00Z	PPA 444	male	SRP148420	kidney	Steppe	Argentina	Santa Cruz Rio Chico Cajón del Río Oro 3 km al O por camino del puente Rio Oro	49.42105 S, 69.958233 W	2897	ref
SRR7182517	5090403030	PRJNA471316	SAMN09206864	FACULTAD DE CIENCIAS	SRX4099315	Abrothrix olivaceus	2018-05-18T00:00:00Z	PPA 446	female	SRP148420	kidney	Steppe				0	An association between differential expression and genetic divergence in the Patagonian olive mouse (Abrothrix olivacea)
SRR7182518	8036600704	PRJNA471316	SAMN09206867	FACULTAD DE CIENCIAS	SRX4099314	Abrothrix olivaceus	2018-05-18T00:00:00Z	PPA 532	male	SRP148420	kidney	Steppe				0	https://onlinelibrary.wiley.com/doi/10.1111/mec.14778
SRR7182519	4881401508	PRJNA471316	SAMN09206868	FACULTAD DE CIENCIAS	SRX4099313	Abrothrix olivaceus	2018-05-18T00:00:00Z	GD 1481	female	SRP148420	kidney	Forest				0
SRR7182520	5255264522	PRJNA471316	SAMN09206844	FACULTAD DE CIENCIAS	SRX4099312	Abrothrix olivaceus	2018-05-18T00:00:00Z	GD 1407	female	SRP148420	kidney	Forest				0
SRR7182521	6486946998	PRJNA471316	SAMN09206559	FACULTAD DE CIENCIAS	SRX4099311	Abrothrix olivaceus	2018-05-18T00:00:00Z	GD 1405	male	SRP148420	kidney	forest				0
SRR7182522	4033118264	PRJNA471316	SAMN09206846	FACULTAD DE CIENCIAS	SRX4099310	Abrothrix olivaceus	2018-05-18T00:00:00Z	GD 1412	male	SRP148420	kidney	Forest				0
SRR7182523	5220744742	PRJNA471316	SAMN09206845	FACULTAD DE CIENCIAS	SRX4099309	Abrothrix olivaceus	2018-05-18T00:00:00Z	GD 1411	male	SRP148420	kidney	Forest	Chile	Fundo San Martín	39.649233 S, 73.19255 W	12630	ref3
SRR7182524	5038221582	PRJNA471316	SAMN09206848	FACULTAD DE CIENCIAS	SRX4099308	Abrothrix olivaceus	2018-05-18T00:00:00Z	GD 1427	missing	SRP148420	kidney	Forest				0
SRR7182525	5060994860	PRJNA471316	SAMN09206847	FACULTAD DE CIENCIAS	SRX4099307	Abrothrix olivaceus	2018-05-18T00:00:00Z	GD 1426	missing	SRP148420	kidney	Forest				0
SRR7182526	6240776062	PRJNA471316	SAMN09206850	FACULTAD DE CIENCIAS	SRX4099306	Abrothrix olivaceus	2018-05-18T00:00:00Z	GD 1465	female	SRP148420	kidney	Forest				0
SRR7182527	6305281126	PRJNA471316	SAMN09206849	FACULTAD DE CIENCIAS	SRX4099305	Abrothrix olivaceus	2018-05-18T00:00:00Z	GD 1464	male	SRP148420	kidney	Forest				0
SRR7182528	5976533196	PRJNA471316	SAMN09206852	FACULTAD DE CIENCIAS	SRX4099304	Abrothrix olivaceus	2018-05-18T00:00:00Z	GD 1484	male	SRP148420	kidney	Forest				0
SRR7182529	5781266260	PRJNA471316	SAMN09206851	FACULTAD DE CIENCIAS	SRX4099303	Abrothrix olivaceus	2018-05-18T00:00:00Z	GD 1469	male	SRP148420	kidney	Forest				0
SRR2954711	3842318800	PRJNA301541	SAMN04251491	BGI	SRX1447209	Sigmodon hispidus	2015-11-25T00:00:00Z	Cotton Rat	male	SRP066592	whole body	America				0
SRR2954712	3798278000	PRJNA301541	SAMN04251491	BGI	SRX1447210	Sigmodon hispidus	2015-11-25T00:00:00Z	Cotton Rat	male	SRP066592	whole body	America				0
SRR2954713	3330537200	PRJNA301541	SAMN04251491	BGI	SRX1447211	Sigmodon hispidus	2015-11-25T00:00:00Z	Cotton Rat	male	SRP066592	whole body	America				0
SRR2954714	3298809200	PRJNA301541	SAMN04251491	BGI	SRX1447212	Sigmodon hispidus	2015-11-25T00:00:00Z	Cotton Rat	male	SRP066592	whole body	America				0
SRR2954715	3369877200	PRJNA301541	SAMN04251491	BGI	SRX1447213	Sigmodon hispidus	2015-11-25T00:00:00Z	Cotton Rat	male	SRP066592	whole body	America				0
SRR2954716	3673591400	PRJNA301541	SAMN04251491	BGI	SRX1447214	Sigmodon hispidus	2015-11-25T00:00:00Z	Cotton Rat	male	SRP066592	whole body	America				0
SRR2954717	3083497800	PRJNA301541	SAMN04251491	BGI	SRX1447215	Sigmodon hispidus	2015-11-25T00:00:00Z	Cotton Rat	male	SRP066592	whole body	America				0
SRR2954718	3359240000	PRJNA301541	SAMN04251491	BGI	SRX1447216	Sigmodon hispidus	2015-11-25T00:00:00Z	Cotton Rat	male	SRP066592	whole body	America				0
SRR2954719	3005810800	PRJNA301541	SAMN04251491	BGI	SRX1447217	Sigmodon hispidus	2015-11-25T00:00:00Z	Cotton Rat	male	SRP066592	whole body	America				0
SRR2954720	3804465200	PRJNA301541	SAMN04251491	BGI	SRX1447218	Sigmodon hispidus	2015-11-25T00:00:00Z	Cotton Rat	male	SRP066592	whole body	America				0
SRR4249978	2253187140	PRJNA343174	SAMN05781260	HARVARD MEDICAL SCHOOL	SRX2170045	Sigmodon hispidus	2017-10-13T00:00:00Z	RF27	not collected	SRP089986	skin fibroblast					0
SRR1538450	6247212876	PRJNA256304	SAMN02942962	UNIVERSIDAD AUSTRAL DE CHILE	SRX663109	Abrothrix hirta	2015-04-28T00:00:00Z	PPA_357	female	SRP044911	kidney		Argentina	Argentina: Santa Cruz\, RÃƒÂ­o Chico\, CajÃƒÂ³n del RÃƒÂ­o Oro	47.42105 S 71.958233 W	82
SRR1538451	6426276360	PRJNA256304	SAMN02942965	UNIVERSIDAD AUSTRAL DE CHILE	SRX663121	Abrothrix hirta	2015-04-28T00:00:00Z	PPA_528	male	SRP044911	kidney		Argentina	Argentina: Santa Cruz\, Rao Chico\, Cajan del Rao Oro	47.42105 S 71.958233 W	1778	ref2
SRR1531522	1654011947	PRJNA256304	SAMN02942950	UNIVERSIDAD AUSTRAL DE CHILE	SRX663059	Abrothrix hirta	2015-04-28T00:00:00Z	GD_1514	female	SRP044911	kidney		Chile	Chile: Los Raos\, Valdivia\, San Jose de la Mariquina\, Fundo San Martan	39.65178333 S 73.19011666 W	0
SRR1531531	5403697348	PRJNA256304	SAMN02942951	UNIVERSIDAD AUSTRAL DE CHILE	SRX663060	Abrothrix hirta	2015-04-28T00:00:00Z	GD_1434	male	SRP044911	kidney		Chile	Chile: Los RÃƒÂ­os\, Valdivia\, San JosÃƒÂ© de la Mariquina\, Fundo San MartÃƒÂ­n	39.65178333 S 73.19011666 W	0	Characterization of the kidney transcriptome of the long-haired mouse Abrothrix hirta (Rodentia, Sigmodontinae) and comparison with that of the olive mouse A. olivacea.
SRR1531532	5709330452	PRJNA256304	SAMN02942952	UNIVERSIDAD AUSTRAL DE CHILE	SRX663062	Abrothrix hirta	2015-04-28T00:00:00Z	GD_1529	female	SRP044911	kidney		Chile	Chile: Los Raos\, Valdivia\, Chabelita	39.776967 S 73.304783 W	0	https://pubmed.ncbi.nlm.nih.gov/25860131/
SRR1531533	5440664874	PRJNA256304	SAMN02942953	UNIVERSIDAD AUSTRAL DE CHILE	SRX663063	Abrothrix hirta	2015-04-28T00:00:00Z	PPA_251	male	SRP044911	kidney		Argentina	Argentina: Chubut\, Telsen\, Gan Gan\, Establecimiento La Maroma	42.694353 S 68.233911 W	0
SRR1531534	2677103730	PRJNA256304	SAMN02942954	UNIVERSIDAD AUSTRAL DE CHILE	SRX663066	Abrothrix hirta	2015-04-28T00:00:00Z	PPA_252	female	SRP044911	kidney		Argentina	Argentina: Chubut\, Telsen\, Gan Gan\, Establecimiento La Maroma	42.694353 S 68.233911 W	0
SRR1531535	5601533280	PRJNA256304	SAMN02942955	UNIVERSIDAD AUSTRAL DE CHILE	SRX663069	Abrothrix hirta	2015-04-28T00:00:00Z	PPA_305	female	SRP044911	kidney		Argentina	Argentina: Chubut\, Telsen\, Gan Gan\, Establecimiento La Maroma	42.694353 S 68.233911 W	0
SRR1531536	2818956182	PRJNA256304	SAMN02942956	UNIVERSIDAD AUSTRAL DE CHILE	SRX663071	Abrothrix hirta	2015-04-28T00:00:00Z	PPA_326	male	SRP044911	kidney		Argentina	Argentina: Chubut\, Telsen\, Gan Gan\, Establecimiento La Maroma	42.694353 S 68.233911 W	0
SRR1531537	5690479200	PRJNA256304	SAMN02942957	UNIVERSIDAD AUSTRAL DE CHILE	SRX663073	Abrothrix hirta	2015-04-28T00:00:00Z	GD_1452	female	SRP044911	kidney		Chile	Chile: AysÃƒÂ©n\, Sector Barrancoso\, Ruta 7 (Carretera Austral)\, 40 Km sur de Cochrane	47.49671666 S 72.80861666 W	0
SRR1531538	4920481112	PRJNA256304	SAMN02942958	UNIVERSIDAD AUSTRAL DE CHILE	SRX663075	Abrothrix hirta	2015-04-28T00:00:00Z	GD_1454	male	SRP044911	kidney		Chile	Chile: Aysen\, Sector Barrancoso\, Ruta 7 (Carretera Austral)\, 40 Km sur de Cochrane	47.49671666 S 72.80861666 W	62
SRR1531539	5564219544	PRJNA256304	SAMN02942959	UNIVERSIDAD AUSTRAL DE CHILE	SRX663076	Abrothrix hirta	2015-04-28T00:00:00Z	GD_1455	female	SRP044911	kidney		Chile	Chile: Aysen\, Sector Barrancoso\, Ruta 7 (Carretera Austral)\, 40 Km sur de Cochrane	47.49671666 S 72.80861666 W	0
SRR1531540	5568951992	PRJNA256304	SAMN02942960	UNIVERSIDAD AUSTRAL DE CHILE	SRX663077	Abrothrix hirta	2015-04-28T00:00:00Z	GD_1493	male	SRP044911	kidney		Chile	Chile: Aysen\, Sector Barrancoso\, Ruta 7 (Carretera Austral)\, 40 Km sur de Cochrane	47.49671666 S 72.80861666 W	0
SRR1531541	4837033976	PRJNA256304	SAMN02942961	UNIVERSIDAD AUSTRAL DE CHILE	SRX663078	Abrothrix hirta	2015-04-28T00:00:00Z	GD_1494	male	SRP044911	kidney		Chile	Chile: Aysen\, Sector Barrancoso\, Ruta 7 (Carretera Austral)\, 40 Km sur de Cochrane	47.49671666 S 72.80861666 W	0
SRR1531542	6388346534	PRJNA256304	SAMN02942963	UNIVERSIDAD AUSTRAL DE CHILE	SRX663111	Abrothrix hirta	2015-04-28T00:00:00Z	PPA_440	female	SRP044911	kidney		Argentina	Argentina: Santa Cruz\, RÃƒÂ­o Chico\, CajÃƒÂ³n del RÃƒÂ­o Oro	47.42105 S 71.958233 W	0
SRR1531543	5663326116	PRJNA256304	SAMN02942964	UNIVERSIDAD AUSTRAL DE CHILE	SRX663119	Abrothrix hirta	2015-04-28T00:00:00Z	PPA_527	male	SRP044911	kidney		Argentina	Argentina: Santa Cruz\, Rao Chico\, Cajan del Rao Oro	47.42105 S 71.958233 W	0
SRR3109243	4487424400	PRJNA309198	SAMN04423104	BGI	SRX1537551	Sigmodon hispidus	2017-01-19T00:00:00Z	US-1475635	pooled male and female	SRP068636	lung					0
SRR3109244	4387390400	PRJNA309198	SAMN04423109	BGI	SRX1537552	Sigmodon hispidus	2017-01-19T00:00:00Z	US-1475626	pooled male and female	SRP068636	lung					0
SRR3109245	3422891800	PRJNA309198	SAMN04423103	BGI	SRX1537553	Sigmodon hispidus	2017-01-19T00:00:00Z	US-1475573	pooled male and female	SRP068636	lung					0
SRR3109246	3482556400	PRJNA309198	SAMN04423101	BGI	SRX1537554	Sigmodon hispidus	2017-01-19T00:00:00Z	US-1475583	pooled male and female	SRP068636	lung					0
SRR3109247	4864783600	PRJNA309198	SAMN04423106	BGI	SRX1537555	Sigmodon hispidus	2017-01-19T00:00:00Z	US-1475586	pooled male and female	SRP068636	lung					0
SRR3109248	3801943600	PRJNA309198	SAMN04423105	BGI	SRX1537556	Sigmodon hispidus	2017-01-19T00:00:00Z	US-1475623	pooled male and female	SRP068636	lung					0
SRR3109249	3048131800	PRJNA309198	SAMN04423100	BGI	SRX1537557	Sigmodon hispidus	2017-01-19T00:00:00Z	US-1475606	pooled male and female	SRP068636	lung					0
SRR3109250	3441766200	PRJNA309198	SAMN04423102	BGI	SRX1537558	Sigmodon hispidus	2017-01-19T00:00:00Z	US-1475567	pooled male and female	SRP068636	lung					0
SRR3109251	5394873000	PRJNA309198	SAMN04423108	BGI	SRX1537559	Sigmodon hispidus	2017-01-19T00:00:00Z	US-1475568	pooled male and female	SRP068636	lung					0
SRR3109252	4285624400	PRJNA309198	SAMN04423107	BGI	SRX1537560	Sigmodon hispidus	2017-01-19T00:00:00Z	US-1475576	pooled male and female	SRP068636	lung					0
SRR3109253	4236625400	PRJNA309198	SAMN04423110	BGI	SRX1537561	Sigmodon hispidus	2017-01-19T00:00:00Z	US-1475570	pooled male and female	SRP068636	lung					0
SRR3109254	2904537600	PRJNA309198	SAMN04423099	BGI	SRX1537562	Sigmodon hispidus	2017-01-19T00:00:00Z	US-1475614	pooled male and female	SRP068636	lung					0
SRR3109255	5785010100	PRJNA309198	SAMN04423112	BGI	SRX1537563	Sigmodon hispidus	2017-01-19T00:00:00Z	US-1553448	pooled male and female	SRP068636	lung					0
SRR3109256	4751781120	PRJNA309198	SAMN04423115	BGI	SRX1537564	Sigmodon hispidus	2017-01-19T00:00:00Z	US-1553455	pooled male and female	SRP068636	lung					0
SRR3109257	4972975380	PRJNA309198	SAMN04423111	BGI	SRX1537565	Sigmodon hispidus	2017-01-19T00:00:00Z	US-1553431	pooled male and female	SRP068636	lung					0
SRR3109258	7188254280	PRJNA309198	SAMN04423113	BGI	SRX1537566	Sigmodon hispidus	2017-01-19T00:00:00Z	US-1553449	pooled male and female	SRP068636	lung					0
SRR3109259	5361619320	PRJNA309198	SAMN04423114	BGI	SRX1537567	Sigmodon hispidus	2017-01-19T00:00:00Z	US-1553452	pooled male and female	SRP068636	lung					0
SRR3109260	5392528020	PRJNA309198	SAMN04423116	BGI	SRX1537568	Sigmodon hispidus	2017-01-19T00:00:00Z	US-1553466	pooled male and female	SRP068636	lung					0
SRR3109261	4991018400	PRJNA309198	SAMN04423117	BGI	SRX1537569	Sigmodon hispidus	2017-01-19T00:00:00Z	US-1553491	pooled male and female	SRP068636	lung					0
SRR3109262	5349139560	PRJNA309198	SAMN04423118	BGI	SRX1537570	Sigmodon hispidus	2017-01-19T00:00:00Z	US-1553492	pooled male and female	SRP068636	lung					0
SRR3109263	4600454760	PRJNA309198	SAMN04423119	BGI	SRX1537571	Sigmodon hispidus	2017-01-19T00:00:00Z	US-1553511	pooled male and female	SRP068636	lung					0
SRR3109264	5547938760	PRJNA309198	SAMN04423120	BGI	SRX1537572	Sigmodon hispidus	2017-01-19T00:00:00Z	US-1553670	pooled male and female	SRP068636	lung					0
SRR3109265	5968858860	PRJNA309198	SAMN04423121	BGI	SRX1537573	Sigmodon hispidus	2017-01-19T00:00:00Z	US-1553704	pooled male and female	SRP068636	lung					0
SRR3109266	6098302080	PRJNA309198	SAMN04423122	BGI	SRX1537574	Sigmodon hispidus	2017-01-19T00:00:00Z	US-1553709	pooled male and female	SRP068636	lung					0
SRR1548706	6941121419	PRJNA258076	SAMN02983233	COLORADO STATE UNIVERSITY	SRX679390	Oligoryzomys longicaudatus	2015-02-19T00:00:00Z	29-Spleen-seropos-viruspos	male	SRP045442	spleen					0
SRR1548709	5949274080	PRJNA258076	SAMN02983237	COLORADO STATE UNIVERSITY	SRX679393	Oligoryzomys longicaudatus	2015-02-19T00:00:00Z	30-Spleen-seroneg	female	SRP045442	spleen		Peru			0
SRR1548195	5651977876	PRJNA258076	SAMN02983232	COLORADO STATE UNIVERSITY	SRX675954	Oligoryzomys longicaudatus	2015-02-19T00:00:00Z	18-Spleen-seropos	female	SRP045442	spleen		Peru	Peru		0
SRR1548708	6336589368	PRJNA258076	SAMN02983236	COLORADO STATE UNIVERSITY	SRX679392	Oligoryzomys longicaudatus	2015-02-19T00:00:00Z	20-Spleen-seroneg	male	SRP045442	spleen		Peru			0
SRR1548707	5822553988	PRJNA258076	SAMN02983235	COLORADO STATE UNIVERSITY	SRX679391	Oligoryzomys longicaudatus	2015-02-19T00:00:00Z	31-Spleen-seropos	male	SRP045442	spleen		Peru			0
SRR1204787	4272488112	PRJNA231324	SAMN02440384	DEPARTAMENTO DE ECOLOGIA Y EVOLUCION	SRX390758	Abrothrix olivaceus	2014-06-17T00:00:00Z	PPA_529	male	SRP033780			Argentina	Argentina: Rio Oro\, Santa Cruz		2
SRR1204795	5102263488	PRJNA231324	SAMN02440376	DEPARTAMENTO DE ECOLOGIA Y EVOLUCION	SRX390737	Abrothrix olivaceus	2014-06-17T00:00:00Z	GD_1482	female	SRP033780			Chile	Chile: Sector Barrancoso\, Aysen		0
SRR1204797	5607077280	PRJNA231324	SAMN02440377	DEPARTAMENTO DE ECOLOGIA Y EVOLUCION	SRX390741	Abrothrix olivaceus	2014-06-17T00:00:00Z	GD_1487	female	SRP033780			Chile	Chile: Sector Barrancoso\, Aysen		0
SRR1204798	6315027724	PRJNA231324	SAMN02440382	DEPARTAMENTO DE ECOLOGIA Y EVOLUCION	SRX390754	Abrothrix olivaceus	2014-06-17T00:00:00Z	PPA_443	female	SRP033780			Argentina	Argentina: Rio Oro\, Santa Cruz		0
SRR1200981	6974643476	PRJNA231324	SAMN02440383	DEPARTAMENTO DE ECOLOGIA Y EVOLUCION	SRX390756	Abrothrix olivaceus	2014-06-17T00:00:00Z	PPA_448	female	SRP033780			Chile	Chile: Sector Barrancoso\, Aysen		0
SRR1201983	5981127080	PRJNA231324	SAMN02440380	DEPARTAMENTO DE ECOLOGIA Y EVOLUCION	SRX390750	Abrothrix olivaceus	2014-06-17T00:00:00Z	PPA_308	male	SRP033780			Argentina	Argentina: Gan Gan\, Chubut		0	Characterization of the kidney transcriptome of the South American olive mouse Abrothrix olivacea
SRR1201984	5545935452	PRJNA231324	SAMN02440381	DEPARTAMENTO DE ECOLOGIA Y EVOLUCION	SRX390752	Abrothrix olivaceus	2014-06-17T00:00:00Z	PPA_313	female	SRP033780			Argentina	Argentina: Gan Gan\, Chubut		0	https://bmcgenomics.biomedcentral.com/articles/10.1186/1471-2164-15-446
SRR1201985	6445608506	PRJNA231324	SAMN02440374	DEPARTAMENTO DE ECOLOGIA Y EVOLUCION	SRX390730	Abrothrix olivaceus	2014-06-17T00:00:00Z	GD_1417	male	SRP033780			Chile	Chile: Fundo San Martin\, Los Rios		0
SRR1201987	6097178302	PRJNA231324	SAMN02440373	DEPARTAMENTO DE ECOLOGIA Y EVOLUCION	SRX390716	Abrothrix olivaceus	2014-06-17T00:00:00Z	GD_1403	female	SRP033780			Chile	Chile: Fundo San Martin\, Los Rios		0
SRR1201989	5957787212	PRJNA231324	SAMN02440375	DEPARTAMENTO DE ECOLOGIA Y EVOLUCION	SRX390733	Abrothrix olivaceus	2014-06-17T00:00:00Z	GD_1470	male	SRP033780			Chile	Chile: Sector Barrancoso\, Aysen		0
SRR1201995	8580418236	PRJNA231324	SAMN02440378	DEPARTAMENTO DE ECOLOGIA Y EVOLUCION	SRX390745	Abrothrix olivaceus	2014-06-17T00:00:00Z	GD_1516	female	SRP033780			Chile	Chile: Fundo San Martin\, Los Rios		0
SRR1202009	8063870300	PRJNA231324	SAMN02440379	DEPARTAMENTO DE ECOLOGIA Y EVOLUCION	SRX390749	Abrothrix olivaceus	2014-06-17T00:00:00Z	GD_1517	female	SRP033780			Chile	Chile: Fundo San Martin\, Los Rios		0
SRR1202216	3757162368	PRJNA231324	SAMN02440385	DEPARTAMENTO DE ECOLOGIA Y EVOLUCION	SRX390760	Abrothrix olivaceus	2014-06-17T00:00:00Z	PPA_535	male	SRP033780			Argentina	Argentina: Rio Oro\, Santa Cruz		0
