## Supplementary Table 2 for "A South American mouse morbillivirus sheds light into a clade of rodent-borne morbilliviruses"

### Sheet: Hoja1
Supplementary Table 2. General characteristics of ORF sizes of morbilliviruses. x/x represent intergenic regions. ΣIG is the sum in nt of all intergenic regions of each virus.
Genus	Species	Virus name	Virus Abbrev.	Genome size (nt)	N (nt)	P (nt)	M (nt)	F (nt)	hp (nt)	H (nt)	L (nt)	N/P (nt)	P/M (nt)	M/F (nt)	F/H (nt)	H/L (nt)	ΣIG (nt)
[unassigned]	Mouse morbilivirus	Ratón oliváceo morbilivirus	RoMV	16.568	1.542	1.623	1.011	1.641	444	1.812	6.519	192	181	370	1161	399	2303
		Longquan Berylmys bowersi morbillivirus 1	LBbMV	15.04	1.548	1.494	1.008	1.641	na	1.809	6.561	144	150	78	175	386	933
		Wufeng Niviventer fulvescens morbillivirus 1	WNfMV	15.145	1.524	1.488	1.002	1.629	225	1.764	6.591	144	83	66	499	168	960
Morbillivirus	Measles morbillivirus	measles virus	MeV	15.894	1.578	1.524	1.008	1.653	na	1.854	6.552	121	107	1012	160	109	1509
	Canine morbillivirus	canine distemper virus	CDV	15.69	1.572	1.524	1.008	1.992	na	1.824	6.555	121	107	495	155	136	1014
	Phocine morbillivirus	phocine distemper virus	PDV	15.696	1.617	1.524	1.008	1.896	na	1.824	6.555	121	107	588	155	133	1104
	Small ruminant morbillivirus	peste des petits ruminants virus	PRRV	15.948	1.578	1.53	1.008	1.641	na	1.83	6.552	121	101	1080	159	132	1593
	Rinderpest morbillivirus	rinderpest virus	RPV	15.882	1.578	1.524	1.008	2.25	na	1.83	6.552	121	107	1012	160	133	1533
	Cetacean morbillivirus	dolphin morbillivirus	DMV	15.802	1.572	1.521	1.008	1.659	na	1.815	6.552	121	110	837	155	136	1359
	Feline morbillivirus	feline morbillivirus	FeMV	16.05	1.56	1.476	1.014	1.632	na	1.788	6.609	113	132	551	377	141	1314
			x̄	15.8517	1.57929	1.51757	1.00886	1.81757	na	1.82357	6.561	119.857	110.143	796.429	188.714	131.429	1346.57
